# Learning directed acyclic graphs for ligands and receptors based on spatially resolved transcriptomic analysis of ovarian cancer

**DOI:** 10.1101/2021.08.03.454931

**Authors:** Shrabanti Chowdhury, Sammy Ferri-Borgogno, Anna P Calinawan, Peng Yang, Wenyi Wang, Jie Peng, Samuel C Mok, Pei Wang

## Abstract

To unravel the mechanism of immune activation and suppression within tumors, a critical step is to identify transcriptional signals governing cell-cell communication between tumor and immune/stromal cells in the tumor microenvironment. Central to this communication are interactions between secreted ligands and cell-surface receptors, creating a highly connected signaling network among cells. Recent advancement in in situ-omics profiling, particularly spatial transcriptomic (ST) technology, provide unique opportunities to directly characterize ligand-receptor signaling networks that powers cell-cell communication. In this paper, we propose a novel statistical method, `LRnetST`, to characterize the ligand-receptor interaction networks between adjacent tumor and stroma cells based on ST data. `LRnetST` utilizes a directed acyclic graph (DAG) model with a novel treatment to handle the zero-inflated distribution observed in the ST data. It also leverages existing ligand-receptor regulation databases as prior information, and employs a bootstrap aggregation strategy to achieve robust network estimation. Application of `LRnetST` to ST data of high-grade serous ovarian tumor samples revealed both common and distinct ligand-receptor regulations across different tumors. Some of these interactions were validated through a MERFISH data set of independent ovarian tumor samples. These results cast light on biological processes relating to the communication between tumor and immune/stromal cells in ovarian tumors. An open-source R package of `LRnetST` is available on GitHub at https://github.com/jie108/LRnetST.
