## Supplemental Table 3 for "Learning directed acyclic graphs for ligands and receptors based on spatially resolved transcriptomic analysis of ovarian cancer"

### Sheet: Description
Table S3: Networks learned from Merfish data of 4 tumor tissues		Sheet	description
		LRnetST_P1	Network learned by LRnetST from Patient 1
		LRnetST_P2Sl1	Network learned by LRnetST from Patient 2 Slice 1
		LRnetST_P2Sl2	Network learned by LRnetST from Patient 2 Slice 2
		LRnetST_P2Sl3	Network learned by LRnetST from Patient 2 Slice 3

### Sheet: LRnetST_P1
Tumor-Macrophage			Tumor-Tcell			Tumor-Endothelial
source	target		source	target		source	target
Y_ITGB1_n	COL1A1		ITGB1_n	COL1A1		Y_TGFB1_n	TGFBR3
Y_TGFBR1_n	TGFB3		VEGFA_n	EGFR		ITGB1_n	COL1A1
LRP5_n	CDH1		Y_COL1A1_n	ITGB1		ENG_n	TGFB3
Y_LRP5_n	CDH1		Y_VEGFA_n	ITGB1		SERPINA1_n	LRP1
CSF2RA_n	CSF2		ITGB1_n	COL5A1		Y_FN1_n	ITGA5
ITGA4_n	CD14		Y_ITGB1_n	VEGFA		ITGB1_n	CD14
COL1A1_n	ITGB1		NCAM1_n	FGFR2		VEGFA_n	ITGB1
LAMC2_n	ITGB1		ITGB1	LAMC2_n		INSR_n	HRAS
COL5A1_n	ITGB1		FN1	ITGB1_n		ICAM1_n	CAV1
VEGFA_n	ITGB1		VEGFA	NRP1_n		HRAS_n	INSR
FN1_n	ITGB1		LRP5	WNT5A_n		CAV1_n	PTGS2
Y_FN1_n	ITGB1		ITGB1_n	Y_COL1A1		ITGB1_n	COL5A1
NRP1_n	VEGFB		ENG_n	Y_TGFB3		NRP1_n	VEGFA
FGFR1_n	NCAM1		SERPINE1	Y_LRP1_n		ITGB1_n	COL4A1
ITGB1_n	LAMB3		SERPINA1	Y_LRP1_n		Y_ITGA1_n	COL4A1
TGFB3_n	TGFBR2		ITGB1	Y_LAMC2_n		VCAM1_n	ITGB2
ITGB1_n	COL5A1		LAMB3	Y_ITGB1_n		PDGFRA_n	PDGFA
Y_ITGB1_n	COL5A1		SPP1	Y_ITGB1_n		TGFB2_n	ENG
ITGB1_n	VEGFA		FN1	Y_ITGB1_n		Y_FLT4_n	PDGFC
Y_ITGB1_n	VEGFA		NRP1	Y_VEGFB_n		Y_ITGB2	ICAM3_n
Y_VEGFA_n	NRP1		FGFR1	Y_NCAM1_n		TGFB3	TGFBR3_n
ITGA5_n	FN1		ITGB1	Y_COL5A1_n		ITGB1	COL1A1_n
ITGB1_n	FN1		NRP1	Y_VEGFA_n		Y_ENG	TGFB3_n
Y_ITGA5_n	FN1		Y_ITGB1	Y_VEGFA_n		VEGFA	KDR_n
Y_LRP1_n	SERPINA1					ITGB1	LAMC2_n
Y_ITGB2	ICAM3_n					COL4A1	ITGA1_n
TGFB1	TGFBR3_n					Y_WNT5A	FZD7_n
TGFB3	TGFBR3_n					COL1A1	ITGA5_n
Y_ITGB1	COL1A1_n					CDH1	LRP5_n
SERPINE1	LRP1_n					LAMC2	ITGB1_n
SERPINA1	LRP1_n					FBLN1	ITGB1_n
Y_SERPINE1	LRP1_n					VEGFA	ITGB1_n
PDGFB	PDGFRA_n					SPP1	ITGB1_n
LRP5	CDH1_n					Y_VEGFA	ITGB1_n
EGFR	ICAM1_n					Y_SPP1	ITGB1_n
ITGB2	ICAM1_n					Y_FGFR2	NCAM1_n
COL1A1	ITGA5_n					Y_LRP1	PDGFB_n
CCL2	CCR1_n					ITGA5	TNC_n
Y_CCL2	CCR1_n					Y_PTGS2	CAV1_n
COL1A1	ITGB1_n					TGFB3	TGFBR2_n
FBLN1	ITGB1_n					Y_TGFB1	TGFBR2_n
Y_FGFR1	NCAM1_n					Y_ITGB1	COL5A1_n
ICAM1	CAV1_n					Y_ITGA5	FN1_n
ITGB1	LAMB3_n					ITGB1_n	Y_COL1A1
Y_ITGB1	LAMB3_n					Y_ITGB1_n	Y_COL1A1
Y_ITGB1	COL5A1_n					ENG_n	Y_TGFB3
NRP1	VEGFA_n					VCAM1_n	Y_ITGB1
LRP1	MMP9_n					ITGA1_n	Y_COL5A1
VEGFA	NRP1_n					NRP1_n	Y_VEGFA
Y_VEGFA	NRP1_n					VEGFA_n	Y_NRP1
ITGB1	COL4A1_n					ITGB1_n	Y_COL4A1
ITGB1	SPP1_n					Y_ITGB1_n	Y_COL4A1
Y_ACKR3	CXCL12_n					ITGB1_n	Y_FN1
FN1	ITGA4_n					TGFBR1_n	Y_TGFB2
Y_FN1	ITGA4_n					CDH1_n	Y_IGF1R
Y_ICAM3	ITGB2_n					TGFB3	Y_TGFBR3_n
TGFB3	ENG_n					SERPINE1	Y_LRP1_n
CDH1	IGF1R_n					COL1A1	Y_FLT4_n
ITGB1_n	Y_LAMC2					VEGFA	Y_KDR_n
ITGB1_n	Y_CD14					Y_VEGFA	Y_KDR_n
ITGA4_n	Y_CD14					CDH1	Y_EGFR_n
VEGFA_n	Y_ITGB1					TNC	Y_EGFR_n
FN1_n	Y_ITGB1					VEGFA	Y_EGFR_n
Y_SPP1_n	Y_ITGB1					CCL2	Y_CCR5_n
TLR2_n	Y_HRAS					COL1A1	Y_ITGA5_n
FGFR1_n	Y_NCAM1					LAMB3	Y_ITGB1_n
LRP1_n	Y_PDGFB					VEGFA	Y_ITGB1_n
HRAS_n	Y_CAV1					ICAM1	Y_CAV1_n
CAV1_n	Y_PTGS2					Y_ICAM1	Y_CAV1_n
ITGB1_n	Y_COL5A1					ITGB1	Y_COL5A1_n
ITGB1_n	Y_VEGFA					Y_TGFB3	Y_TGFBR1_n
ITGB1_n	Y_COL4A1					ITGB1	Y_COL4A1_n
ITGA4_n	Y_SPP1					ITGB1	Y_FN1_n
ITGB1_n	Y_FN1					NRP1	Y_PGF_n
NCAM1_n	Y_FGFR2					Y_NRP1	Y_PGF_n
TGFB3	Y_TGFBR3_n					VEGFA	Y_FLT1_n
TGFBR3	Y_TGFB1_n					Y_VEGFA	Y_FLT1_n
TGFBR1	Y_TGFB1_n
MET	Y_HGF_n
Y_ITGB1	Y_COL1A1_n
TGFBR1	Y_TGFB3_n
ENG	Y_TGFB3_n
EGFR	Y_CDH1_n
EGFR	Y_ICAM1_n
CDH1	Y_EGFR_n
TNC	Y_EGFR_n
Y_TNC	Y_EGFR_n
CCL2	Y_CCR1_n
TNC	Y_ITGB1_n
FGFR1	Y_NCAM1_n
ITGB1	Y_FBLN1_n
Y_ITGB1	Y_FBLN1_n
Y_EGFR	Y_TNC_n
Y_ITGB1	Y_TNC_n
TGFB1	Y_CAV1_n
TGFB3	Y_TGFBR2_n
Y_ITGB1	Y_COL5A1_n
EGFR	Y_VEGFA_n
ITGB2	Y_MMP9_n
Y_ITGB2	Y_MMP9_n
VEGFA	Y_NRP1_n
CXCR4	Y_CXCL12_n
ACKR3	Y_CXCL12_n
FN1	Y_ITGA4_n
CX3CL1	Y_CX3CR1_n
LRP5	Y_WNT5A_n
CDH1	Y_ERBB3_n
CDH1	Y_IGF1R_n

### Sheet: LRnetST_P2Sl1
Tumor-Macrophage			Tumor-Fibroblast			Tumor-Endothelial
source	target		source	target		source	target
LRP1_n	SERPINE1		ITGA1_n	COL1A1		Y_CCR5_n	CCL2
Y_LRP1_n	SERPINE1		Y_TGFBR3_n	TGFB3		Y_ITGB1_n	COL1A1
SERPINA1_n	LRP1		Y_ITGB1_n	LAMC2		ENG_n	TGFB3
Y_PDGFB_n	LRP1		LAMC2_n	ITGB1		SERPINA1_n	LRP1
Y_SERPINA1_n	LRP1		VEGFA_n	ITGB1		Y_IL2RA_n	ICAM1
PDGFB_n	PDGFRB		Y_FBLN1_n	ITGB1		VEGFA_n	EGFR
Y_PDGFB_n	PDGFRB		Y_VCAM1_n	ITGB1		FN1_n	ITGA5
Y_EGFR_n	ICAM1		Y_COL4A1_n	ITGB1		Y_EGFR_n	TNC
VEGFA_n	EGFR		Y_ITGB1_n	TNC		Y_PTGS2_n	CAV1
COL1A1_n	ITGA5		TGFB1_n	TGFBR2		VEGFA_n	NRP1
Y_CDH1_n	LRP5		Y_TGFB1_n	TGFBR2		FLT4_n	FN1
LAMB3_n	ITGB1		EGFR_n	VEGFA		Y_FLT4_n	FN1
COL5A1_n	ITGB1		NRP1_n	VEGFA		Y_CDH1_n	IGF1R
FN1_n	ITGB1		Y_NRP1_n	VEGFA		ITGB1	COL1A1_n
Y_COL1A1_n	ITGB1		TGFB1_n	TGFBR1		Y_ITGB1	COL1A1_n
Y_LAMB3_n	ITGB1		Y_TGFB1_n	TGFBR1		SERPINA1	LRP1_n
Y_VEGFA_n	ITGB1		ITGB1_n	COL4A1		LRP5	CDH1_n
HRAS_n	CAV1		Y_ITGB1_n	SPP1		Y_LRP5	CDH1_n
Y_HRAS_n	INSR		NCAM1_n	FGFR1		VEGFA	KDR_n
EGFR_n	VEGFA		ROR1_n	WNT5A		Y_VEGFA	KDR_n
NRP1_n	VEGFA		TGFB3_n	ENG		ITGB1	LAMC2_n
Y_NRP1_n	VEGFA		Y_ITGB1	COL1A1_n		VEGFA	EGFR_n
Y_TGFB3	TGFBR3_n		TGFB1	CXCR4_n		Y_VEGFA	EGFR_n
Y_SERPINA1	LRP1_n		SERPINE1	LRP1_n		COL1A1	ITGA1_n
Y_CDH1	EGFR_n		Y_SERPINE1	LRP1_n		Y_COL1A1	ITGA1_n
Y_COL5A1	ITGA1_n		PDGFB	PDGFRB_n		COL1A1	ITGA5_n
VEGFA	ITGB1_n		Y_PDGFB	PDGFRB_n		FN1	ITGA5_n
Y_COL1A1	ITGB1_n		CDH1	EGFR_n		CCL5	CCR1_n
Y_SPP1	ITGB1_n		KITLG	KIT_n		COL1A1	ITGB1_n
FGFR1	NCAM1_n		CSF2	ITGB1_n		VEGFA	ITGB1_n
Y_FGFR1	NCAM1_n		SPP1	ITGB1_n		SPP1	ITGB1_n
EGFR	TNC_n		TGFB3	TGFBR2_n		Y_COL1A1	ITGB1_n
Y_EGFR	TNC_n		NRP1	FGF1_n		Y_EGFR	TNC_n
Y_ITGB1	VCAM1_n		VEGFB	NRP1_n		Y_HRAS	INSR_n
NRP1	VEGFA_n		Y_VEGFB	NRP1_n		ITGB1	LAMB3_n
ICAM1	ITGB2_n		ITGA5	SPP1_n		TGFB3	TGFBR2_n
LRP5	WNT5A_n		ACKR3	CXCL12_n		Y_TGFB3	TGFBR2_n
ENG	TGFB2_n		Y_ACKR3	CXCL12_n		ITGB1	COL5A1_n
Y_TGFB3	ENG_n		TGFBR1_n	Y_TGFB3		VEGFA	NRP1_n
LRP1_n	Y_SERPINE1		CDH1_n	Y_EGFR		Y_VEGFA	NRP1_n
IGF1R_n	Y_CDH1		FN1_n	Y_ITGA5		SPP1	ITGA4_n
Y_IGF1R_n	Y_CDH1		TGFB1_n	Y_CAV1		TGFB1	ENG_n
PDGFB_n	Y_PDGFRB		Y_ITGA1_n	Y_COL5A1		TGFB2	ENG_n
CDH1_n	Y_EGFR		EGFR_n	Y_VEGFA		Y_TGFB2	ENG_n
VEGFA_n	Y_EGFR		NRP1_n	Y_VEGFA		Y_TNFSF9	TNFRSF9_n
COL4A1_n	Y_ITGA1		Y_TGFB1_n	Y_TGFBR1		VEGFA	FLT1_n
Y_COL1A1_n	Y_ITGA5		VCAM1_n	Y_ITGB2		TGFB3_n	Y_TGFBR3
CDH1_n	Y_LRP5		Y_TGFBR1_n	Y_TGFB2		CAV1_n	Y_TGFB1
VEGFA_n	Y_ITGB1		TGFBR2	Y_TGFB3_n		LRP1_n	Y_SERPINE1
CSF1R_n	Y_CSF1		Y_FN1	Y_ITGA5_n		CCR4_n	Y_CCL2
PDGFRA_n	Y_PDGFB		Y_ITGB1	Y_COL5A1_n		CAV1_n	Y_ICAM1
EGFR_n	Y_TNC		ITGB2	Y_MMP9_n		SPP1_n	Y_ITGB1
Y_EGFR_n	Y_TNC		TGFBR2	Y_TGFB2_n		Y_ITGA5_n	Y_TNC
ITGB1_n	Y_VCAM1					PTGS2_n	Y_CAV1
Y_ITGA1_n	Y_COL5A1					ITGB1_n	Y_COL5A1
EGFR_n	Y_VEGFA					NCAM1_n	Y_FGFR1
Y_ITGA1_n	Y_COL4A1					ITGB1_n	Y_FN1
VCAM1_n	Y_ITGB2					ITGA4_n	Y_FN1
PDGFRA_n	Y_PDGFA					TGFB3_n	Y_ENG
PDGFRB_n	Y_PDGFA					CDH1_n	Y_ERBB3
ITGA5_n	Y_FN1					TGFB2	Y_TGFBR3_n
ITGB1_n	Y_FN1					ITGB1	Y_COL1A1_n
Y_ITGA1_n	Y_COL6A3					TGFBR2	Y_TGFB3_n
Y_CDH1_n	Y_ERBB3					SELP	Y_VWF_n
Y_LRP1_n	Y_SERPINA1					PDGFB	Y_PDGFRB_n
NCAM1_n	Y_FGFR2					COL1A1	Y_FLT4_n
TGFB1	Y_TGFBR3_n					VEGFA	Y_KDR_n
Y_ITGA1	Y_COL1A1_n					CAV1	Y_ICAM1_n
TGFBR2	Y_TGFB3_n					COL1A1	Y_ITGA5_n
Y_TGFBR2	Y_TGFB3_n					WNT5A	Y_LRP5_n
IGF1R	Y_CDH1_n					CD14	Y_ITGB1_n
Y_PDGFB	Y_PDGFRB_n					VEGFA	Y_ITGB1_n
Y_CDH1	Y_EGFR_n					PTGS2	Y_CAV1_n
COL1A1	Y_ITGA1_n					ITGB1	Y_COL5A1_n
COL1A1	Y_ITGA5_n					ITGB1	Y_VEGFA_n
Y_TNC	Y_ITGA5_n					VEGFA	Y_NRP1_n
CDH1	Y_LRP5_n					ITGB1	Y_COL4A1_n
LAMB3	Y_ITGB1_n					Y_ITGB1	Y_COL4A1_n
PDGFRA	Y_PDGFB_n					ITGB1	Y_FN1_n
Y_EGFR	Y_TNC_n					VEGFA	Y_FLT1_n
ITGB1	Y_VCAM1_n
Y_ITGA1	Y_COL5A1_n
Y_ITGA1	Y_COL6A3_n
PDGFRB	Y_PDGFC_n
Y_CDH1	Y_ERBB3_n
Y_LRP1	Y_SERPINA1_n

### Sheet: LRnetST_P2Sl2
Tumor-Macrophage			Tumor-Tcell			Tumor-Endothelial			Tumor-Fibroblast
source	target		source	target		source	target		source	target
ITGB2_n	ICAM3		ITGB1_n	COL1A1		TGFB1_n	TGFBR3		TGFB1_n	TGFBR3
ITGB1_n	COL1A1		ITGB1_n	LAMC2		Y_TGFB1_n	TGFBR3		Y_TGFBR1_n	TGFB3
Y_CXCL12_n	CXCR4		SPP1_n	ITGA5		Y_CCR2_n	CCL2		EGFR_n	CDH1
SERPINA1_n	LRP1		TGFB1_n	CAV1		Y_PDGFB_n	LRP1		LRP5_n	CDH1
CXCL12_n	ACKR3		Y_ICAM1_n	CAV1		ITGB2_n	ICAM1		VEGFA_n	EGFR
VEGFA_n	EGFR		ITGB1_n	LAMB3		LRP1_n	WNT3A		Y_VEGFA_n	EGFR
Y_CSF1_n	CSF1R		TGFB3_n	TGFBR2		Y_LRP1_n	WNT3A		ANGPT1_n	ITGA5
SPP1_n	ITGA5		PDGFRA_n	PDGFA		Y_CAV1_n	PTGS2		Y_ANGPT1_n	ITGA5
FN1_n	ITGB1		NCAM1_n	FGFR1		ITGA1_n	COL5A1		VCAM1_n	ITGB1
Y_LAMB3_n	ITGB1		Y_ITGB1_n	FN1		EGFR_n	VEGFA		ITGB1_n	TNC
ITGB1_n	TNC		Y_PDGFRA_n	PDGFC		Y_EGFR_n	VEGFA		HRAS_n	CAV1
Y_TGFB1_n	CAV1		NCAM1_n	FGFR2		ITGA4_n	SPP1		Y_ITGB1_n	LAMB3
CAV1_n	PTGS2		Y_TGFB2	TGFBR3_n		Y_ITGA4_n	SPP1		Y_TGFB3_n	TGFBR2
Y_CAV1_n	PTGS2		Y_TGFBR2	TGFB3_n		Y_ICAM1_n	ITGB2		EGFR_n	VEGFA
Y_ICAM3_n	ITGB2		SERPINA1	LRP1_n		PDGFRB_n	PDGFA		Y_ITGB1_n	VEGFA
Y_NCAM1_n	FGFR1		CD14	ITGB1_n		Y_VWF_n	SELP		Y_TGFB2_n	TGFBR1
ITGB1_n	FN1		SPP1	ITGB1_n		FLT4_n	FN1		ICAM3_n	ITGB2
ITGA4_n	FN1		Y_COL4A1	ITGB1_n		ITGB1_n	FN1		Y_ICAM3_n	ITGB2
Y_ITGA4_n	FN1		Y_NRP1	VEGFB_n		TGFBR2_n	TGFB2		Y_ICAM1_n	ITGB2
LRP1_n	SERPINA1		Y_FGFR2	NCAM1_n		FLT4_n	PDGFC		PDGFRB_n	PDGFA
Y_HRAS	TLR2_n		SERPINE1_n	Y_LRP1		Y_PDGFRA_n	PDGFC		Y_PDGFRA_n	PDGFA
EGFR	ICAM1_n		ITGB2_n	Y_ICAM1		Y_FLT4_n	PDGFC		Y_PDGFRB_n	PDGFA
VEGFA	EGFR_n		LRP1_n	Y_PDGFB		Y_FLT1_n	PDGFC		ENG_n	TGFB2
CSF1	CSF1R_n		VEGFA_n	Y_NRP1		CCR5_n	CCL5		Y_TGFBR2	TGFB1_n
Y_CSF1	CSF1R_n		NCAM1_n	Y_FGFR1		CCR4_n	CCL5		Y_TGFBR2	TGFB3_n
LAMC2	ITGB1_n		PDGFRB_n	Y_PDGFC		Y_CCR5_n	CCL5		Y_PDGFA	PDGFRA_n
VEGFA	ITGB1_n		TGFB3	Y_TGFBR3_n		CAV1	TGFB1_n		Y_LRP5	CDH1_n
Y_SPP1	ITGB1_n		TGFBR3	Y_TGFB3_n		Y_TGFBR1	TGFB1_n		COL1A1	ITGA5_n
ICAM1	CAV1_n		CD14	Y_ITGB1_n		LRP1	SERPINE1_n		VEGFA	ITGB1_n
Y_ICAM1	CAV1_n		VEGFA	Y_ITGB1_n		PDGFB	LRP1_n		PTGS2	CAV1_n
CAV1	PTGS2_n		Y_COL1A1	Y_ITGB1_n		DKK1	LRP6_n		TGFB1	TGFBR2_n
Y_CAV1	PTGS2_n		HRAS	Y_INSR_n		Y_WNT3	LRP6_n		ACKR3	CXCL12_n
VEGFA	NRP1_n		VEGFA	Y_NRP1_n		Y_DKK1	LRP6_n		Y_ITGB1	CXCL12_n
Y_ITGB1	COL4A1_n		Y_VEGFA	Y_NRP1_n		Y_COL1A1	FLT4_n		PDGFRA	PDGFA_n
Y_ITGB1	SPP1_n		NCAM1	Y_FGFR1_n		VEGFA	KDR_n		CDH1	IGF1R_n
Y_FZD7	WNT5A_n		Y_FZD7	Y_WNT5A_n		ITGB1	LAMC2_n		ITGB1_n	Y_COL1A1
TGFB3	ENG_n					Y_DKK1	LRP5_n		ENG_n	Y_TGFB3
Y_TGFB3	ENG_n					Y_CCL2	CCR1_n		SERPINE1_n	Y_LRP1
Y_NCAM1	FGFR2_n					COL1A1	ITGB1_n		LRP1_n	Y_PDGFB
CAV1_n	Y_TGFB1					VEGFA	ITGB1_n		ITGA1_n	Y_COL5A1
TGFB1_n	Y_CXCR4					Y_COL1A1	ITGB1_n		ICAM1_n	Y_ITGB2
SELPLG_n	Y_ITGB2					Y_LAMC2	ITGB1_n		ITGB1	Y_LAMC2_n
Y_SPP1	Y_ITGA5_n					CXCL16	CXCR6_n		COL1A1	Y_ITGA5_n
VEGFA	Y_ITGB1_n					TGFB1	CAV1_n		VEGFA	Y_NRP1_n
ITGB1	Y_FBLN1_n					Y_ICAM1	CAV1_n		ROR1	Y_WNT5A_n
Y_LRP1	Y_PDGFB_n					EGFR	VEGFA_n		ENG	Y_TGFB2_n
EGFR	Y_TNC_n					ITGB1	VEGFA_n
CAV1	Y_PTGS2_n					VEGFA	NRP1_n
Y_CAV1	Y_PTGS2_n					Y_FN1	ITGA4_n
VEGFA	Y_NRP1_n					TGFB2	ENG_n
						Y_ITGB2	SELPLG_n
						CDH1	IGF1R_n
						VEGFB	FLT1_n
						VEGFA	FLT1_n
						Y_VEGFA	FLT1_n
						EGFR_n	Y_TNC
						CXCR4	Y_TGFB1_n
						VEGFA	Y_KDR_n
						Y_CCL2	Y_CCR4_n
						VEGFA	Y_NRP1_n
						ITGB1	Y_FN1_n
						VEGFB	Y_FLT1_n
						VEGFA	Y_FLT1_n

### Sheet: LRnetST_P2Sl3
Tumor-Macrophage			Tumor-Fibroblast			Tumor-Endothelial
source	target		source	target		source	target
CXCR4_n	TGFB1		Y_TGFBR1_n	TGFB3		TGFB1_n	CXCR4
Y_CXCR4_n	TGFB1		EGFR_n	CDH1		SERPINA1_n	LRP1
Y_TGFBR1_n	TGFB1		Y_EGFR_n	CDH1		Y_IGF1R_n	CDH1
Y_LRP1_n	SERPINE1		WNT5A_n	LRP5		ITGB1_n	LAMC2
ITGB1_n	COL1A1		LAMC2_n	ITGB1		EGFR_n	ICAM1
Y_ITGB1_n	COL1A1		TNC_n	ITGB1		Y_EGFR_n	ICAM1
EGFR_n	CDH1		FN1_n	ITGB1		TNC_n	ITGA5
LRP5_n	CDH1		Y_TNC_n	ITGB1		Y_TNC_n	ITGA5
Y_IGF1R_n	CDH1		PDGFRA_n	PDGFB		Y_WNT5A_n	LRP5
ITGB1_n	LAMC2		Y_PDGFRA_n	PDGFB		ITGA4_n	CD14
Y_ITGAX_n	ICAM1		Y_PTGS2_n	CAV1		FN1_n	ITGB1
Y_ITGB2_n	ICAM1		KDR_n	VEGFA		Y_CSF1R_n	CSF1
VEGFA_n	EGFR		EGFR_n	VEGFA		ITGB1_n	LAMB3
Y_TNC_n	EGFR		NRP1_n	VEGFA		ITGB1_n	COL4A1
Y_VEGFA_n	EGFR		Y_KDR_n	VEGFA		ITGB1_n	SPP1
CSF1_n	CSF1R		ITGA1_n	COL4A1		Y_VWF_n	SELP
Y_CSF1_n	CSF1R		ITGA5_n	SPP1		Y_SELPLG_n	SELP
Y_ITGB1_n	CD14		ITGB1_n	FN1		ITGB1_n	FN1
COL1A1_n	ITGB1		Y_ITGB1_n	FN1		Y_TGFBR1_n	TGFB2
LAMC2_n	ITGB1		TGFBR2	TGFB1_n		TGFB3_n	ENG
VEGFA_n	ITGB1		TNC	EGFR_n		ITGB1	COL1A1_n
PTGS2_n	CAV1		Y_CSF1	CSF1R_n		SELP	VWF_n
Y_PTGS2_n	CAV1		COL1A1	ITGA5_n		Y_SELP	VWF_n
Y_TGFB3_n	TGFBR2		ITGB1	CD14_n		EGFR	CDH1_n
ITGB1_n	VEGFA		LAMB3	ITGB1_n		PDGFB	PDGFRB_n
Y_EGFR_n	VEGFA		VEGFA	ITGB1_n		COL1A1	FLT4_n
VEGFB_n	NRP1		SPP1	ITGB1_n		VEGFA	KDR_n
MMP9_n	ITGB2		Y_VEGFA	ITGB1_n		Y_VEGFA	KDR_n
TGFB1_n	ENG		FGFR2	NCAM1_n		ITGB1	LAMC2_n
ITGB2	ICAM3_n		TGFB3	TGFBR2_n		CAV1	ICAM1_n
Y_ITGB2	ICAM3_n		Y_TGFB3	TGFBR2_n		Y_CAV1	ICAM1_n
TGFBR2	TGFB3_n		LRP1	MMP9_n		ICAM1	ITGAX_n
ENG	TGFB3_n		Y_LRP1	MMP9_n		VEGFA	EGFR_n
Y_TGFBR2	TGFB3_n		Y_TGFB2	TGFBR1_n		COL1A1	ITGA1_n
Y_ENG	TGFB3_n		ITGB1	COL4A1_n		Y_COL1A1	ITGA1_n
SERPINA1	LRP1_n		FZD7	WNT5A_n		COL1A1	ITGA5_n
EGFR	CDH1_n		EGFR	FGF1_n		Y_COL1A1	ITGA5_n
LRP5	CDH1_n		Y_NRP1	FGF1_n		COL1A1	ITGB1_n
Y_EGFR	CDH1_n		WNT5A_n	ROR1		VEGFA	ITGB1_n
Y_IL1R2	IL1B_n		ENG_n	Y_TGFB1		NRP1	VEGFB_n
Y_CDH1	KLRG1_n		ITGA1_n	Y_COL1A1		Y_PTGS2	CAV1_n
VEGFA	EGFR_n		ITGB1_n	Y_LAMC2		ITGB1	LAMB3_n
Y_VEGFA	EGFR_n		TNC_n	Y_EGFR		ITGB1	COL5A1_n
CSF1	CSF1R_n		TNC_n	Y_ITGA5		VEGFA	NRP1_n
TNC	ITGA5_n		PTGS2_n	Y_CAV1		Y_VEGFA	NRP1_n
FN1	ITGA5_n		EGFR_n	Y_VEGFA		ITGB1	COL4A1_n
ITGB1	CD14_n		ITGB1_n	Y_COL4A1		FN1	ITGA4_n
TNC	ITGB1_n		ENG	Y_TGFB3_n		CCL2	CCR2_n
FN1	ITGB1_n		PDGFA	Y_PDGFRB_n		TGFB1	ENG_n
Y_LAMB3	ITGB1_n		VEGFA	Y_ITGB1_n		TGFB2	ENG_n
Y_SPP1	ITGB1_n		Y_FN1	Y_ITGB1_n		Y_TGFB1	ENG_n
INSR	HRAS_n		PTGS2	Y_CAV1_n		ICAM1	ITGAM_n
Y_ITGA5	TNC_n		ITGB1	Y_VCAM1_n		CDH1	ERBB3_n
PTGS2	CAV1_n		FGFR1_n	Y_FGF2		VEGFA	FLT1_n
HRAS	INSR_n					TGFBR3_n	Y_TGFB3
ITGB1	LAMB3_n					ENG_n	Y_TGFB3
TGFB3	TGFBR2_n					EGFR_n	Y_ICAM1
Y_TGFB2	TGFBR2_n					CDH1_n	Y_LRP5
ITGB1	COL5A1_n					ITGB1_n	Y_FBLN1
VEGFA	NRP1_n					EGFR_n	Y_TNC
Y_VEGFB	NRP1_n					PTGS2_n	Y_CAV1
Y_VEGFA	NRP1_n					PDGFRB_n	Y_PDGFA
TGFB2	TGFBR1_n					ITGA5_n	Y_FN1
ITGB1	COL4A1_n					ITGB1_n	Y_FN1
ITGB1	SPP1_n					CXCR3_n	Y_CCL5
ITGB1	CXCL12_n					ITGB1	Y_COL1A1_n
ITGB1	FN1_n					TGFB1	Y_CXCR4_n
TGFB1	ENG_n					SERPINE1	Y_LRP1_n
TGFB3	ENG_n					PDGFA	Y_PDGFRA_n
LRP1	SERPINA1_n					EGFR	Y_CDH1_n
CX3CR1_n	Y_CX3CL1					VEGFA	Y_KDR_n
TGFB3_n	Y_TGFBR3					COL4A1	Y_ITGA1_n
ITGB1_n	Y_COL1A1					COL1A1	Y_ITGA5_n
CAV1_n	Y_ICAM1					CDH1	Y_LRP5_n
ITGB2_n	Y_ICAM1					CCL5	Y_CCR1_n
ITGAM_n	Y_ICAM1					Y_COL5A1	Y_ITGB1_n
Y_ITGB2_n	Y_ICAM1					ITGB1	Y_TNC_n
COL1A1_n	Y_ITGB1					HRAS	Y_CAV1_n
PTGS2_n	Y_CAV1					PTGS2	Y_CAV1_n
ITGB1_n	Y_VEGFA					HRAS	Y_INSR_n
VEGFA_n	Y_NRP1					VEGFB	Y_NRP1_n
TGFB3_n	Y_TGFBR1					VEGFA	Y_NRP1_n
ITGB1_n	Y_COL4A1					Y_VEGFB	Y_NRP1_n
ITGA4_n	Y_SPP1					ITGB1	Y_COL4A1_n
TGFB1_n	Y_ENG					FN1	Y_ITGA4_n
ENG	Y_TGFB3_n					CD70	Y_CD27_n
PDGFA	Y_PDGFRA_n					TNFSF9	Y_TNFRSF9_n
SPP1	Y_ITGA5_n					VEGFA	Y_FLT1_n
CAV1	Y_HRAS_n
TGFB1	Y_CAV1_n
PTGS2	Y_CAV1_n
ITGB1	Y_COL5A1_n
Y_EGFR	Y_VEGFA_n
VEGFB	Y_NRP1_n
ICAM1	Y_IL2RA_n
ITGB1	Y_SPP1_n
FN1	Y_ITGA4_n
ITGB1	Y_FN1_n
Y_ITGB1	Y_FN1_n
TGFBR2	Y_TGFB2_n
NCAM1	Y_FGFR2_n
